# SELECT-seq allows Pre-Sequencing Enrichment of SNP Edits in One-Pot Single-Cell Whole-Transcriptome Sequencing

**DOI:** 10.64898/2026.07.07.736965

**Authors:** Sho Iwama, Daniel Gitterman, Timothy Brendler-Spaeth, Andrew Waters, Holly Robertson, Magdalena E. Strauss, Dave Adams, Sarah E. Cooper, Qianxin Wu, Andrew R. Bassett

**Affiliations:** Wellcome Sanger Institute, Wellcome Genome Campus, Hinxton, CB10 1SA, UK; University of Exeter, Exeter, Exeter, EX4 4QD, UK

## Abstract

Advances in high-throughput sequencing have associated millions of putative genetic variants with disease. However, scalable experimental methods to establish causal relationships between genetic variants and downstream transcriptional outcomes remain a major challenge. Single-cell methods that integrate genotyping with transcriptomic profiling provide a way to address this, but do not enable pre-sequencing enrichment of correctly edited cells, limiting scale.

We present SELECT-seq (SNP Enrichment Leveraging Cas12a Targeting), a rapid method that allows SNP-specific PCR amplification and Cas12a-mediated fluorescence detection simultaneously with whole-transcriptome amplification. This one-pot workflow enables identification and enrichment of SNP-bearing single cells, making a rapid and scalable methodology for analysis of genotype-phenotype linkage avoiding laborious single cell cloning steps.

As a proof of principle we show that SELECT-seq distinguishes U-2 OS and T-47D cell lines based on a *PIK3CA* (NM_006218.4:c.3463A>G) mutation while preserving transcriptome integrity. It physically enriches a rare NRF2 T80K (NM_006164.5:c.390C>A) mutant cells (6.7%) from a prime-edited pool, achieving 86% genotype accuracy, and shows 87.5% directional concordance in the transcriptomic effects compared with a clonal NRF2 T80K cell line. SELECT-seq thus provides a rapid, scalable and widely accessible approach for mapping genotype–phenotype relationships at single-cell resolution.
