## Supplementary Table 1 for "SELECT-seq allows Pre-Sequencing Enrichment of SNP Edits in One-Pot Single-Cell Whole-Transcriptome Sequencing"

### Sheet: primers
Gene / Target	Primer name	Sequence (5'-3')	Amplicon size (bp)	Application	Manufacturer	Purification
ACTB	ACTB_F	GTACTTCAGGGTGAGGAT*G*C*C	105	Internal control for SNP-specific amplification	IDT	Desalted
ACTB	ACTB_R	TTCTTGTCCTTTCCTTCCC*A*G*G	105	Internal control for SNP-specific amplification	IDT	Desalted
GRIK1	GRIK1_F_a	gcaacaaagacaagtccagca*a*t*a	273	SNP-specific amplification	IDT	Desalted
GRIK1	GRIK1_F_t	gcaacaaagacaagtccagca*a*t*t	273	SNP-specific amplification	IDT	Desalted
GRIK1	GRIK1_F_g	gcaacaaagacaagtccagca*a*t*g	273	SNP-specific amplification	IDT	Desalted
GRIK1	GRIK1_F_c	gcaacaaagacaagtccagca*a*t*c	273	SNP-specific amplification	IDT	Desalted
GRIK1	GRIK1_R	ggtgggagatcttcagaaca*a*c*g	273	SNP-specific amplification	IDT	Desalted
USP15	USP15_F_a	cagcatatgtactcttctaccagag*a*c*a	224	SNP-specific amplification	IDT	Desalted
USP15	USP15_F_t	cagcatatgtactcttctaccagag*a*c*t	224	SNP-specific amplification	IDT	Desalted
USP15	USP15_F_g	cagcatatgtactcttctaccagag*a*c*g	224	SNP-specific amplification	IDT	Desalted
USP15	USP15_F_c	cagcatatgtactcttctaccagag*a*c*c	224	SNP-specific amplification	IDT	Desalted
USP15	USP15_R	gataccaccagcaggaaagt*g*t*c	224	SNP-specific amplification	IDT	Desalted
ABCA9	ABCA9_F_a	ACACTCAGATACTCACATAGTCC*A*C*a	323	SNP-specific amplification	IDT	Desalted
ABCA9	ABCA9_F_t	ACACTCAGATACTCACATAGTCC*A*C*t	323	SNP-specific amplification	IDT	Desalted
ABCA9	ABCA9_F_g	ACACTCAGATACTCACATAGTCC*A*C*g	323	SNP-specific amplification	IDT	Desalted
ABCA9	ABCA9_F_c	ACACTCAGATACTCACATAGTCC*A*C*c	323	SNP-specific amplification	IDT	Desalted
ABCA9	ABCA9_R	GGCCCAAGAGGGTAACTTT*G*A*C	323	SNP-specific amplification	IDT	Desalted
TIRAP	TIRAP_F_a	cctgccatcgacgtagt*a*c*a	217	SNP-specific amplification	IDT	Desalted
TIRAP	TIRAP_F_t	cctgccatcgacgtagt*a*c*t	217	SNP-specific amplification	IDT	Desalted
TIRAP	TIRAP_F_g	cctgccatcgacgtagt*a*c*g	217	SNP-specific amplification	IDT	Desalted
TIRAP	TIRAP_F_c	cctgccatcgacgtagt*a*c*c	217	SNP-specific amplification	IDT	Desalted
TIRAP	TIRAP_R	tatagtgtccgagctgt*g*c*c	217	SNP-specific amplification	IDT	Desalted
TTC13	TTC13_F_a	ggatattacttacctggatcctcg*a*g*a	502	SNP-specific amplification	IDT	Desalted
TTC13	TTC13_F_t	ggatattacttacctggatcctcg*a*g*t	502	SNP-specific amplification	IDT	Desalted
TTC13	TTC13_F_g	ggatattacttacctggatcctcg*a*g*g	502	SNP-specific amplification	IDT	Desalted
TTC13	TTC13_F_c	ggatattacttacctggatcctcg*a*g*c	502	SNP-specific amplification	IDT	Desalted
TTC13	TTC13_R	tccaaatctcaatgcggagt*a*g*g	502	SNP-specific amplification	IDT	Desalted
IVNS1ABP	IVNS1ABP_F_a	aatgaatggagcccctatacaaa*g*a*a	333	SNP-specific amplification	IDT	Desalted
IVNS1ABP	IVNS1ABP_F_t	aatgaatggagcccctatacaaa*g*a*t	333	SNP-specific amplification	IDT	Desalted
IVNS1ABP	IVNS1ABP_F_g	aatgaatggagcccctatacaaa*g*a*g	333	SNP-specific amplification	IDT	Desalted
IVNS1ABP	IVNS1ABP_F_c	aatgaatggagcccctatacaaa*g*a*c	333	SNP-specific amplification	IDT	Desalted
IVNS1ABP	IVNS1ABP_R	tggaggagaggggacttcttg	333	SNP-specific amplification	IDT	Desalted
INSYN1	INSYN1_F_a	ccgtggatggtcccg*a*g*a	200	SNP-specific amplification	IDT	Desalted
INSYN1	INSYN1_F_t	ccgtggatggtcccg*a*g*t	200	SNP-specific amplification	IDT	Desalted
INSYN1	INSYN1_F_g	ccgtggatggtcccg*a*g*g	200	SNP-specific amplification	IDT	Desalted
INSYN1	INSYN1_F_c	ccgtggatggtcccg*a*g*c	200	SNP-specific amplification	IDT	Desalted
INSYN1	INSYN1_R	gtcactgaaccgcacc*c*t*c	200	SNP-specific amplification	IDT	Desalted
PIK3CA	PIK3CA_F_a	tgttgtccagccaccat*g*a*a	219	SNP-specific amplification	IDT	Desalted
PIK3CA	PIK3CA_F_t	tgttgtccagccaccat*g*a*t	219	SNP-specific amplification	IDT	Desalted
PIK3CA	PIK3CA_F_g	tgttgtccagccaccat*g*a*g	219	SNP-specific amplification	IDT	Desalted
PIK3CA	PIK3CA_F_c	tgttgtccagccaccat*g*a*c	219	SNP-specific amplification	IDT	Desalted
PIK3CA	PIK3CA_R	CAGGAGATGTGTTACAAGGCTT*A*T*C	219	SNP-specific amplification	IDT	Desalted
KIAA0319	KIAA0319_F_a	ccagccgataccgtaagttc*t*t*a	384	SNP-specific amplification	IDT	Desalted
KIAA0319	KIAA0319_F_t	ccagccgataccgtaagttc*t*t*t	384	SNP-specific amplification	IDT	Desalted
KIAA0319	KIAA0319_F_g	ccagccgataccgtaagttc*t*t*g	384	SNP-specific amplification	IDT	Desalted
KIAA0319	KIAA0319_F_c	ccagccgataccgtaagttc*t*t*c	384	SNP-specific amplification	IDT	Desalted
KIAA0319	KIAA0319_R	GCTCACACCAGGGC*G*T*C	384	SNP-specific amplification	IDT	Desalted
NFS1	NFS1_F_a	ggctgcttcactccaatct*c*a*a	81	SNP-specific amplification	IDT	Desalted
NFS1	NFS1_F_t	ggctgcttcactccaatct*c*a*t	81	SNP-specific amplification	IDT	Desalted
NFS1	NFS1_F_g	ggctgcttcactccaatct*c*a*g	81	SNP-specific amplification	IDT	Desalted
NFS1	NFS1_F_c	ggctgcttcactccaatct*c*a*c	81	SNP-specific amplification	IDT	Desalted
NFS1	NFS1_R	ggaactagaggctgctatc*c*a*g	81	SNP-specific amplification	IDT	Desalted
CDH10	CDH10_F_a	ggagctgtaggagtcct*c*c*a	236	SNP-specific amplification	IDT	Desalted
CDH10	CDH10_F_t	ggagctgtaggagtcct*c*c*t	236	SNP-specific amplification	IDT	Desalted
CDH10	CDH10_F_g	ggagctgtaggagtcct*c*c*g	236	SNP-specific amplification	IDT	Desalted
CDH10	CDH10_F_c	ggagctgtaggagtcct*c*c*c	236	SNP-specific amplification	IDT	Desalted
CDH10	CDH10_R	atagtagtactgtttgcagct*c*t*g	236	SNP-specific amplification	IDT	Desalted
KLHL40	KLHL40_F_a	ggactcggtcatgtgct*a*c*a	210	SNP-specific amplification	IDT	Desalted
KLHL40	KLHL40_F_t	ggactcggtcatgtgct*a*c*t	210	SNP-specific amplification	IDT	Desalted
KLHL40	KLHL40_F_g	ggactcggtcatgtgct*a*c*g	210	SNP-specific amplification	IDT	Desalted
KLHL40	KLHL40_F_c	ggactcggtcatgtgct*a*c*c	210	SNP-specific amplification	IDT	Desalted
KLHL40	KLHL40_R	cttccgaggcctctcag*t*t*c	210	SNP-specific amplification	IDT	Desalted
GGA2	GGA2_F_a	tgggcttaacagactccaa*a*g*a	147	SNP-specific amplification	IDT	Desalted
GGA2	GGA2_F_t	tgggcttaacagactccaa*a*g*t	147	SNP-specific amplification	IDT	Desalted
GGA2	GGA2_F_g	tgggcttaacagactccaa*a*g*g	147	SNP-specific amplification	IDT	Desalted
GGA2	GGA2_F_c	tgggcttaacagactccaa*a*g*c	147	SNP-specific amplification	IDT	Desalted
GGA2	GGA2_R	cgcagaaaagtgtcccca*a*g*g	147	SNP-specific amplification	IDT	Desalted
SLC22A25	SLC22A25_F_a	ccagaaatgcagaccct*g*c*a	292	SNP-specific amplification	IDT	Desalted
SLC22A25	SLC22A25_F_t	ccagaaatgcagaccct*g*c*t	292	SNP-specific amplification	IDT	Desalted
SLC22A25	SLC22A25_F_g	ccagaaatgcagaccct*g*c*g	292	SNP-specific amplification	IDT	Desalted
SLC22A25	SLC22A25_F_c	ccagaaatgcagaccct*g*c*c	292	SNP-specific amplification	IDT	Desalted
SLC22A25	SLC22A25_R	tgcagcgtctggaacaaa*g*t*c	292	SNP-specific amplification	IDT	Desalted
GFE2	GFE2_F_a	TGTTGCCTGATTCATCCCG*A*A*A	263	SNP-specific amplification	IDT	Desalted
GFE2	GFE2_F_t	TGTTGCCTGATTCATCCCG*A*A*T	263	SNP-specific amplification	IDT	Desalted
GFE2	GFE2_F_g	TGTTGCCTGATTCATCCCG*A*A*G	263	SNP-specific amplification	IDT	Desalted
GFE2	GFE2_F_c	TGTTGCCTGATTCATCCCG*A*A*C	263	SNP-specific amplification	IDT	Desalted
GFE2	GFE2_R	GTACCCGCTGACAGAG*A*G*C	263	SNP-specific amplification	IDT	Desalted
FBN2	FBN2_F_a	ggcacctgtggttccc*a*t*a	219	SNP-specific amplification	IDT	Desalted
FBN2	FBN2_F_t	ggcacctgtggttccc*a*t*t	219	SNP-specific amplification	IDT	Desalted
FBN2	FBN2_F_g	ggcacctgtggttccc*a*t*g	219	SNP-specific amplification	IDT	Desalted
FBN2	FBN2_F_c	ggcacctgtggttccc*a*t*c	219	SNP-specific amplification	IDT	Desalted
FBN2	FBN2_R	aactgttccctgcacc*a*c*c	219	SNP-specific amplification	IDT	Desalted
GLI1	GLI1_F_a	gggcagcactgaag*a*c*a	234	SNP-specific amplification	IDT	Desalted
GLI1	GLI1_F_t	gggcagcactgaag*a*c*t	234	SNP-specific amplification	IDT	Desalted
GLI1	GLI1_F_g	gggcagcactgaag*a*c*g	234	SNP-specific amplification	IDT	Desalted
GLI1	GLI1_F_c	gggcagcactgaag*a*c*c	234	SNP-specific amplification	IDT	Desalted
GLI1	GLI1_R	gtgacttcctcctctcaac*c*t*c	234	SNP-specific amplification	IDT	Desalted
ALDH1L1	ALDH1L1_F_a	gctcggcccccaa*a*g*a	274	SNP-specific amplification	IDT	Desalted
ALDH1L1	ALDH1L1_F_t	gctcggcccccaa*a*g*t	274	SNP-specific amplification	IDT	Desalted
ALDH1L1	ALDH1L1_F_g	gctcggcccccaa*a*g*g	274	SNP-specific amplification	IDT	Desalted
ALDH1L1	ALDH1L1_F_c	gctcggcccccaa*a*g*c	274	SNP-specific amplification	IDT	Desalted
ALDH1L1	ALDH1L1_R	ggctggtgcatccgt*c*t*g	274	SNP-specific amplification	IDT	Desalted
STK31	STK31_F_a	tgttggatgaagggtgctttac*t*a*a	132	SNP-specific amplification	IDT	Desalted
STK31	STK31_F_t	tgttggatgaagggtgctttac*t*a*t	132	SNP-specific amplification	IDT	Desalted
STK31	STK31_F_g	tgttggatgaagggtgctttac*t*a*g	132	SNP-specific amplification	IDT	Desalted
STK31	STK31_F_c	tgttggatgaagggtgctttac*t*a*c	132	SNP-specific amplification	IDT	Desalted
STK31	STK31_R	agagaaaaattcccaactcac*c*a*c	132	SNP-specific amplification	IDT	Desalted
RFWD3	RFWD3_F_a	agtctggaccacggtattt*g*t*a	195	SNP-specific amplification	IDT	Desalted
RFWD3	RFWD3_F_t	agtctggaccacggtattt*g*t*t	195	SNP-specific amplification	IDT	Desalted
RFWD3	RFWD3_F_g	agtctggaccacggtattt*g*t*g	195	SNP-specific amplification	IDT	Desalted
RFWD3	RFWD3_F_c	agtctggaccacggtattt*g*t*c	195	SNP-specific amplification	IDT	Desalted
RFWD3	RFWD3_R	AAGGAGTTACCTGGGCAGA*T*T*C	195	SNP-specific amplification	IDT	Desalted
NRF2	NRF2_F_WT	ttcgctcagttacaactagatgaaga*g*a*c	314	SNP-specific amplification	IDT	Desalted
NRF2	NRF2_F_T80K	ttcgctcagttacaactagatgaaga*g*a*a	314	SNP-specific amplification	IDT	Desalted
NRF2	NRF2_R	TCAACAGGGGCTACCTGAGC*A*A*C	314	SNP-specific amplification	IDT	Desalted

### Sheet: crRNA
Gene / Target	crRNA name	Direct repeat (5'-3')	Spacer (5'-3')	Full sequence (5'-3')	Application	Manufacturer	Purification
PIK3CA	PIK3CA_crRNA1	TAATTTCTACTAAGTGTAGAT	ATGAAATACTCCAAAGCCTC	TAATTTCTACTAAGTGTAGATATGAAATACTCCAAAGCCTC	Cas12a detection	IDT	Desalted
PIK3CA	PIK3CA_crRNA2	TAATTTCTACTAAGTGTAGAT	GAATGTATGCAATGTCATCA	TAATTTCTACTAAGTGTAGATGAATGTATGCAATGTCATCA	Cas12a detection	IDT	Desalted
PIK3CA	PIK3CA_crRNA3	TAATTTCTACTAAGTGTAGAT	TCTAAGGCTAGGGTCTTTCG	TAATTTCTACTAAGTGTAGATTCTAAGGCTAGGGTCTTTCG	Cas12a detection	IDT	Desalted
PIK3CA	PIK3CA_crRNA4	TAATTTCTACTAAGTGTAGAT	ATGACATTGCATACATTCGA	TAATTTCTACTAAGTGTAGATATGACATTGCATACATTCGA	Cas12a detection	IDT	Desalted
NRF2	NRF2_crRNA	TAATTTCTACTAAGTGTAGAT	AGGTGACTGAGCCTGATTAGT	TAATTTCTACTAAGTGTAGATAGGTGACTGAGCCTGATTAGT	Cas12a detection	IDT	Desalted

### Sheet: pegRNA
Gene / Target	pegRNA name	Spacer (5'-3')	Scaffold (5'-3')	RTT (5'-3')	PBS (5'-3')	TevopreQ (5'-3')	Full sequence (5'-3')	Application	Manufacturer
NRF2	NRF2_T80K_pegRNA	GTACAACTAGATGAAGAGAC	GTTTAAGAGCTATGCTGGAAACAGCATAGCAAGTTTAAATAAGGCTAGTCCGTTATCAACTTGAAAAAGTGGCACCGAGTCGGTGC	ATTGGGAGAAATTCACCTtTC	TCTTCATCTAGTTG	CGCGGTTCTATCTAGTTACGCGTTAAACCAACTAGAA	GTACAACTAGATGAAGAGACGTTTAAGAGCTATGCTGGAAACAGCATAGCAAGTTTAAATAAGGCTAGTCCGTTATCAACTTGAAAAAGTGGCACCGAGTCGGTGCATTGGGAGAAATTCACCTtTCTCTTCATCTAGTTGCGCGGTTCTATCTAGTTACGCGTTAAACCAACTAGAA	Introduction of T80K mutation	Synthego

### Sheet: probes
probe name	Fluorophore	Quencher	Sequence (5'-3')	Application	Manufacturer	Purification
FAM_IBFQ	FAM	IBFQ	/56-FAM/TTATT/3IABkFQ/	Cas12a detection	IDT	Desalted
FAM_ZEN_IBFQ	FAM	IBFQ	/56-FAM/TTATTTTAT/ZEN/TTT/3IABkFQ/	Cas12a detection	IDT	Desalted
HEX_IBFQ	HEX	IBFQ	/5HEX/TTATT/3IABkFQ/	Cas12a detection	IDT	Desalted
HEX_ZEN_IBFQ	HEX	IBFQ	/5HEX/TTATTTTAT/ZEN/TTT/3IABkFQ/	Cas12a detection	IDT	Desalted
SUN_IBFQ	SUN	IBFQ	/5SUN/TTATT/3IABkFQ/	Cas12a detection	IDT	Desalted
SUN_ZEN_IBFQ	SUN	IBFQ	/5SUN/TTATTTTAT/ZEN/TTT/3IABkFQ/	Cas12a detection	IDT	Desalted
